# Human Identical Sequences of SARS-CoV-2 Promote Clinical Progression of COVID-19 by Upregulating Hyaluronan via NamiRNA-Enhancer Network

**DOI:** 10.1101/2020.11.04.361576

**Authors:** Wei Li, Shuai Yang, Peng Xu, Dapeng Zhang, Ying Tong, Lu Chen, Ben Jia, Ang Li, Daoping Ru, Baolong Zhang, Mengxing Liu, Cheng Lian, Cancan Chen, Weihui Fu, Songhua Yuan, Xiaoguang Ren, Ying Liang, Zhicong Yang, Wenxuan Li, Shaoxuan Wang, Xiaoyan Zhang, Hongzhou Lu, Jianqing Xu, Hailing Wang, Wenqiang Yu

**Affiliations:** Shanghai Public Health Clinical Center and Department of General Surgery, Huashan Hospital, Cancer Metastasis Institute and Laboratory of RNA Epigenetics, Institutes of Biomedical Sciences, Shanghai Medical College, Fudan University, Shanghai, China; State Key Laboratory of Environmental Chemistry and Ecotoxicology, Research Center for Eco-Environmental Sciences, Chinese Academy of Sciences, Beijing, China; Shanghai Public Health Clinical Center & Institutes of Biomedical Sciences, Shanghai Medical College, Fudan University, Shanghai, China; Shanghai Public Health Clinical Center, Fudan University, Shanghai, China

## Abstract

The COVID-19 pandemic is a widespread and deadly public health crisis. The pathogen SARS-CoV-2 replicates in the lower respiratory tract and causes fatal pneumonia. Although tremendous efforts have been put into investigating the pathogeny of SARS-CoV-2, the underlying mechanism of how SARS-CoV-2 interacts with its host is largely unexplored. Here, by comparing the genomic sequences of SARS-CoV-2 and human, we identified five fully conserved elements in SARS-CoV-2 genome, which were termed as “human identical sequences (HIS)”. HIS are also recognized in both SARS-CoV and MERS-CoV genome. Meanwhile, HIS-SARS-CoV-2 are highly conserved in the primate. Mechanically, HIS-SARS-CoV-2, behaving as virus-derived miRNAs, directly target to the human genomic loci and further interact with host enhancers to activate the expression of adjacent and distant genes, including cytokines gene and angiotensin converting enzyme II (*ACE2*), a well-known cell entry receptor of SARS-CoV-2, and *hyaluronan synthase 2* (*HAS2*), which further increases hyaluronan formation. Noteworthily, hyaluronan level in plasma of COVID-19 patients is tightly correlated with severity and high risk for acute respiratory distress syndrome (ARDS) and may act as a predictor for the progression of COVID-19. HIS antagomirs, which downregulate hyaluronan level effectively, and 4-Methylumbelliferone (MU), an inhibitor of hyaluronan synthesis, are potential drugs to relieve the ARDS related ground-glass pattern in lung for COVID-19 treatment. Our results revealed that unprecedented HIS elements of SARS-CoV-2 contribute to the cytokine storm and ARDS in COVID-19 patients. Thus, blocking HIS-involved activating processes or hyaluronan synthesis directly by 4-MU may be effective strategies to alleviate COVID-19 progression.
