## Supplementary tables for "Human Identical Sequences of SARS-CoV-2 Promote Clinical Progression of COVID-19 by Upregulating Hyaluronan via NamiRNA-Enhancer Network": TableS1. The accession number.xlsx

### Sheet: HCoVs
Number	Coronavirus name	Accession number	Reference length	Date
1	HCoV- 229E	NC_002645	27317 bp	2018-08-13
2	HCoV-OC43	NC_006213	30741 bp	2019-02-21
3	HCoV-NL63	NC_005831	27553 bp	2018-08-13
4	HCoV-HKU1	NC_006577	29926 bp	2018-08-13
5	SARS-CoV	NC_004718	29751 bp	2018-08-13
6	MERS-CoV	NC_019843	30119 bp	2018-08-13
7	SARS-CoV-2	NC_045512	29903bp	2020-01-28

### Sheet: 19 species
Number	Species name	Genome name	Genome assembly ID
1	Human	GRCh38.p13	582967
2	Macaca mulatta (rhesus)	Mmul_10	468623
3	Macaca fascicularis (crab-eating macaque)	Macaca_fascicularis_5.0	30833
4	Papio anubis (olive baboon)	Panubis1.0	701532
5	Chlorocebus sabaeus (green monkey)	Chlorocebus_sabeus 1.1	54491
6	Callithrix jacchus (white-tufted-ear marmoset)	Callithrix_jacchus_cj1700_1.1	901947
7	Saimiri boliviensis boliviensis (Bolivian squirrel monkey)	SaiBol1.0	37143
8	Otolemur garnettii (small-eared galago) (bushbaby)	OtoGar3	29164
9	Ictidomys tridecemlineatus (squirrel)	SpeTri2.0	29276
10	Mus musculus (house mouse)	GRCm39	992563
11	Rattus norvegicus (Norway rat)	Rnor_6.0	203777
12	Sus scrofa (pig)	Sscrofa11.1	317145
13	Felis catus (domestic cat)	Felis_catus_9.0	356698
14	Canis lupus familiaris (dog)	CanFam3.1	22812
15	Pteropus alecto (megabat)	ASM32557v1	40457
16	Myotis davidii (David's Myotis)	ASM32734v1	44886
17	Myotis lucifugus (microbat)	Myoluc2.0	30209
18	Eptesicus fuscus (big brown bat)	EptFus1.0	40167
19	Gallus gallus (chicken)	GRCg6a	451987
