## Supplementary tables for "Human Identical Sequences of SARS-CoV-2 Promote Clinical Progression of COVID-19 by Upregulating Hyaluronan via NamiRNA-Enhancer Network": TableS2. HIS in HCoVs.xlsx

### Sheet: HIS in HCoVs
No.	HCoV name	HIS location	HIS Name	Sequence	Identical sequences of HIS in human genome	Strand	Length	GC ratio(%)
1	SARS-CoV-2	7570-7595	HIS-SARS2-1	TGTCTATGCTAATGGAGGTAAAGGCT	chr3: 124017395-124017420	-	26	0.423077
2		12494-12517	HIS-SARS2-2	TATAACACATATAAAAATACGTGT	chr3: 176597319-176597342	+	24	0.208333
3		6766-6789	HIS-SARS2-3	TTATATGCCTTATTTCTTTACTTT	chr5: 28949232-28949255	-	24	0.208333
4		29860-29886	HIS-SARS2-4	AGGAGAATGACAAAAAAAAAAAAAAAA	chr18: 73670142-73670168	-	27	0.185185
5		8610-8633	HIS-SARS2-5	TTGTTGCTGCTATTTTCTATTTAA	chrX: 99693457-99693480	-	24	0.25
6	SARS-CoV	15251-15275	HIS-SARS-1	TAACATGCTTAGGATAATGGCCTCT	chr4: 172887105-172887129	+	25	0.4
					chr8: 122356667-122356690	+
7		29717-29743	HIS-SARS-2	AGGAGAATGACAAAAAAAAAAAAAAAA	chr18: 73670142-73670168	-	27	0.185185
8	MERS-CoV	24364-24387	HIS-MERS-1	TTCCATTTGCACAGAGTATCTTTT	chrX: 25635779-25635802	-	24	0.333333
9	HCoV- 229E	19817-19840	HIS-299E-1	AATATTTTAACAGTACCACGTTAT	chr8:42865576-42865599	+	24	0.25
10		13139-13162	HIS-299E-2	ACTTTGTATTGTGTCCTCCTGGAA	chr11:112451251-112451274	+	24	0.416667
11	HCoV-OC43	22827-22850	HIS-OC43-1	TACAGCTCTTTGTAAATCTGGTAG	chr8:122471006-122471029	-	24	0.375
12		24509-24532	HIS-OC43-2	TTGTATGAGTGATTTTATGAGTGA	chr13:30510223-30510246	+	24	0.291667
13	HCoV-NL63	13044-13067	HIS-NL63-1	TTATGATTTTGGTGATTTTGTTGT	chr1: 215311768-215311791	+	24	0.25
14		14920-14943	HIS-NL63-2	GGTGTTTTTGTTGATGATGTTGTT	chr4: 28254452-28254475	-	24	0.333333
15		20754-20777	HIS-NL63-3	ATAGGCTTAAATGCTTCTGTTACT	chr6: 30469931-30469954	-	24	0.333333
					CHR_HSCHR6_MHC_DBB_CTG1: 30460235-30460212
					CHR_HSCHR6_MHC_QBL_CTG1: 30459461-30459438
					CHR_HSCHR6_MHC_MANN_CTG1: 30514596-30514573
					CHR_HSCHR6_MHC_COX_CTG1: 30459811-30459788
					CHR_HSCHR6_MHC_SSTO_CTG1: 30459776-30459753
16		12124-12147	HIS-NL63-4	AAGTAATTGTATTAAGATGTTATC	chr7: 19853545-19853568	-	24	0.208333
17		13039-13062	HIS-NL63-5	AACTTTTATGATTTTGGTGATTTT	chr9: 1525276-1525299	-	24	0.208333
18	HCoV-HKU1	18656-18679	HIS-HKU1-1	TTAGAATTGTTCAAATGTTATCTG	chr1:106816197-106816220	-	24	0.25
19		14044-14067	HIS-HKU1-2	TTTTCTAAGAAAGATTGGTATGAT	chr1: 226438633-226438656	+	24	0.25
					chr4: 151100495-151100518	+
					chr5: 79284823-79284846	-
					chr5: 111192947-111192970	-
					chr7:94695722-94695745	-
					chr7: 98386489-98386512	-
					chr15: 59768424-59768447	+
					chr22: 30137367-30137390	-
20		26693-26716	HIS-HKU1-3	ATTTGACTTTAAATCTTCATACTA	chr4: 11718458-11718481	+	24	0.208333
21		23527-23550	HIS-HKU1-4	GATTGGTTGTATTTTCATTTTTAT	chr4: 33759646-33759669	+	24	0.208333
22		19844-19867	HIS-HKU1-5	TAGATACTGTTATTTTTAAAAATA	chrX: 81711130-81711153	+	24	0.125
Note: 1. Sequences written in pink indicate the identical sequences in SARS-CoV-2 and SARS-CoV; 2. Location marked in light green indicates the HIS-SARS-1 used in the study.
