## Supplementary tables for "Human Identical Sequences of SARS-CoV-2 Promote Clinical Progression of COVID-19 by Upregulating Hyaluronan via NamiRNA-Enhancer Network": TableS3. Sequences used in the study.xlsx

### Sheet: qPCR primers
Primers	Sequence (5'-3')
HIS-SARS-1-F	CATGCTTAGGATAATGGCCTC
HIS-SARS-1-R	AGTTACAGCAAGTGTTATGTTT
HIS-SARS2-1-F	CGTAATAGAGCAACAAGAGTCG
HIS-SARS2-1-R	CACAATTCCAATTGTGTAGTTTGC
HIS-SARS2-2-F	CCCTTGAACATAATACCTCTTAC
HIS-SARS2-2-R	GCTGATGCATAAGTAAATGTTG
HIS-SARS2-3-F	ACTAACATAGTTACACGGTG
HIS-SARS2-3-R	CGGCATAGATGCTTTAATTC
HIS-SARS2-4-F	ATTTTAGTAGTGCTATCCCC
HIS-SARS2-4-R	TTTTGTCATTCTCCTAAGAAG
HIS-SARS2-5-F	GTGTTCCTTTTTGTTGCTGCTATT
HIS-SARS2-5-R	CACCACCATCAATAGCCTTGTA
KALRN-F	CCTCGGCTTTCTGCTGTACC
KALRN-R	GTCGGAAGCAGAGCAGCTGC
CCDC14-F	GATTTGGTAAGGTTATTCCC
CCDC14-R	ATTACGTCAGCGTGATGCTG
ROPN1-F	GGAAGGTGCTGAACGGGATC
ROPN1-R	CACGGAGGAGATCGAGTGGC
FBXO15-F	TGGTGGGAGTGTGGAAGAAGGA
FBXO15-R	GGGCTATGTGGAGGCAGTTCAT
TIMM21-F	AACCGCCGTCCCAACATCAC
TIMM21-R	AGACACCGATCACCTCAGGATG
CYB5A-F	CAGAAGCACAACCACAGCAAGA
CYB5A-R	GTTCTCAGTAGCGTCACCTCCA
EPN1-F	CATGGCAAGAACTGGCGTCAC
EPN1-R	ACTGGAAGTCCTTCAGCGTCTG
MYL9-F	AAGCCAAGACCACCAAGAAGCG
MYL9-R	TCGTGCAGGTCCTCCTTGTCAA
ISOC2-F	TGAGACAGAGTGGTGCCTTCCT
ISOC2-R	GGCGGGCTCCTTGATGAGTTTC
HAS2-F	GCTCGCAACACGTAACGCAAT
HAS2-R	CCAGTGCTCTGAAGGCTGTGTA
ZHX2-F	TGTTCAACGGCACCATCCAGTC
ZHX2-R	TGAGTCAGCACCAGGCTAGTCT
DERL1-F	TCATCGGAGGCTCGGTAATCAA
DERL1-R	GGGCACACCAAATCCTGATACT
ACE2-F	ACCACGAAGCCGAAGACCTGTT
ACE2-R	TGGGCAAGTGTGGACTGTTCCT
GAPDH-F	CTGGGCTACACTGAGCACC
GAPDH-R	AAGTGGTCGTTGAGGGCAATG

### Sheet: ChIP-qPCR primers
Primers	Sequence (5'-3')
HIS-SARS-1-F	TTCCACTCCCAGGTTAACAT
HIS-SARS-1-R	TTCCAGCAATGTGGATGAAG
HIS-SARS2-1-F	CCTTGGTTTTTAAATGTCTCTG
HIS-SARS2-1-R	AGCATTCTAAGATTCACACACA
HIS-SARS2-3-F	GATGTTTGAAAGTGATACATCT
HIS-SARS2-3-R	CCCTGCTATTTTTATATGCC
HIS-SARS2-4-F	GGAATTTTCTAAGGTGTCATGT
HIS-SARS2-4-R	CATTAATTTCACCTCTACCTCTG

### Sheet: pre-HIS
Sequence of HIS precursor fragments
Name	Sequence (5'-3')
pre-HIS-SARS2-1	tcatcaacttgtatgatgtgttacaaacgtaatagagcaacaagagtcgaatgtacaactattgttaatggtgttagaaggtccttttatgtctatgctaatggaggtaaaggcttttgcaaactacacaattggaattgtgttaattgtgat
pre-HIS-SARS2-2	tcaacaacattatcaacaatgcaagagatggttgtgttcccttgaacataatacctcttacaacagcagccaaactaatggttgtcataccagactataacacatataaaaatacgtgtgatggtacaacatttacttatgcatcagcattg
pre-HIS-SARS2-3	CTTAACAAAGTTGTTAGTACAACTACTAACATAGTTACACGGTGTTTAAACCGTGTTTGTACTAATTATATGCCTTATTTCTTTACTTTATTGCTACAATTGTGTACTTTTACTAGAAGTACAAATTCTAGAATTAAAGCATCTATGCCGA
pre-HIS-SARS2-4	AAAATTAATTTTAGTAGTGCTATCCCCATGTGATTTTAATAGCTTCTTAGGAGAATGACAAAAAAAAAAAAAAAAAAAAAAAA
pre-HIS-SARS2-5	gttaataattggttgaagcagttaattaaagttacacttgtgttcctttttgttgctgctattttctatttaataacacctgttcatgtcatgtctaaacatactgacttttcaagtgaaatcataggatacaaggctattgatggtggtg
pre-HIS-SARS	TATGGGTTGGGATTATCCAAAATGTGACAGAGCCATGCCTAACATGCTTAGGATAATGGCCTCTCTTGTTCTTGCTCGCAAACATAACACTTGCTGTAACTT
primers of HIS precursor fragments (5'-3')
Name	sequence
pre- HIS-SARS2-1-F	attctagagctagcgaattctcatcaacttgtatgatgtgttacaaacgtaatagagca
pre- HIS-SARS2-1-R1	gaccttctaacaccattaacaatagttgtacattcgactcttgttgctctattacgttt
pre- HIS-SARS2-1-R2	gtagtttgcaaaagcctttacctccattagcatagacataaaaggaccttctaacacca
pre- HIS-SARS2-1-R3	tccttcgcggccgcggatcacaattaacacaattccaattgtgtagtttgcaaaagc
pre-HIS-SARS2-2-F	attctagagctagcgaattcaacaacattatcaacaatgcaagagatggttgtgttc
pre-HIS-SARS2-2-R1	aaccattagtttggctgctgttgtaagaggtattatgttcaagggaacacaaccatctc
pre-HIS-SARS2-2-R2	gtaccatcacacgtatttttatatgtgttatagtctggtatgacaaccattagtttggc
pre-HIS-SARS2-2-R3	tccttcgcggccgcggatcCaatgctgatgcataagtaaatgttgtaccatcacacgta
pre-HIS-SARS2-3-F	attctagagctagcgaattccttaacaaagttgttagtacaactactaacatagttaca
pre-HIS-SARS2-3-R1	aagaaataaggcatataattagtacaaacacggtttaaacaccgtgtaactatgttagt
pre-HIS-SARS2-3-R2	aatttgtacttctagtaaaagtacacaattgtagcaataaagtaaagaaataaggcata
pre-HIS-SARS2-3-R3	tccttcgcggccgcggatcctcggcatagatgctttaattctagaatttgtacttctag
pre-HIS-SARS2-4-F1	AAAATTAATTTTAGTAGTGCTATCCCCATGTGATTTTAATAGCTTCTTAGGAGAATGAC
pre-HIS-SARS2-4-R1	tccttcgcggccgcggatcCTTTTTTTTTTTTTTTTTTTTTTTTGTCATTCTCCTAAGA
pre-HIS-SARS2-4-F0	attctagagctagcgaattcAAAATTAATTTTAGTAGTGC
pre-HIS-SARS2-5-F	attctagagctagcgaattcgttaataattggttgaagcagttaattaaagttacactt
pre-HIS-SARS2-5-R1	acaggtgttattaaatagaaaatagcagcaacaaaaaggaacacaagtgtaactttaat
pre-HIS-SARS2-5-R2	ctatgatttcacttgaaaagtcagtatgtttagacatgacatgaacaggtgttattaaa
pre-HIS-SARS2-5-R3	tccttcgcggccgcggatcccaccaccatcaatagccttgtatcctatgatttcacttg
pre-HIS-SARS-1-F1	TATGGGTTGGGATTATCCAAAATGTGACAGAGCCATGCCTAACATGCTTAGGATAATGG
pre-HIS-SARS-1-R1	AAGTTACAGCAAGTGTTATGTTTGCGAGCAAGAACAAGAGAGGCCATTATCCTAAGCA
pre-HIS-SARS-1-F0	attctagagctagcgaattcTATGGGTTGGGATTATCCAA
pre-HIS-SARS-1-R0	tccttcgcggccgcggatcaAAGTTACAGCAAGTGTTATG

### Sheet: antagomir sequences
Name	Sequence (5'-3')
HIS-SAR2-1-antagomir	AGCCTTTACCTCCATTAGCATAGACA
HIS-SAR2-2-antagomir	ACACGTATTTTTATATGTGTTATA
HIS-SAR2-3-antagomir	AAAGTAAAGAAATAAGGCATATAA
HIS-SAR2-4-antagomir	TTTTTTTTTTTTTTTTGTCATTCTCCT
HIS-SAR2-5-antagomir	TTAAATAGAAAATAGCAGCAACAA
HIS-SARS-1-antagomir	AGAGGCCATTATCCTAAGCATGTTA

### Sheet: Oligonucleotides in EMSA
Oligonucleotide names	Sequences (5'-3')
HIS-SARS2-1 RNA	UGUCUAUGCUAAUGGAGGUAAAGGCU
HIS-SARS2-1 DNA-AS	TGTCTATGCTAATGGAGGTAAAGGCT
HIS-SARS2-1 DNA-S	AGCCTTTACCTCCATTAGCATAGACA
5'Cy5-HIS-SARS2-1 DNA-S	AGCCTTTACCTCCATTAGCATAGACA

### Sheet: sgRNAs targeting pre-HIS
Oligonucleotide names	Sequences (5'-3')
pre-HIS-SARS2-1 sgRNA-1	CTAACACCATTAACAATAGTTGTACATTCG
pre-HIS-SARS2-1 sgRNA-2	AAAGCCTTTACCTCCATTAGCATAGACATA
pre-HIS-SARS2-3 sgRNA-1	CGGTTTAAACACCGTGTAACTATGTTAGTA
pre-HIS-SARS2-3 sgRNA-2	AATAAAGTAAAGAAATAAGGCATATAATTA
pre-HIS-SARS2-4 sgRNA-1	CATGGGGATAGCACTACTAAAATTAATTTT
pre-HIS-SARS2-4 sgRNA-2	TTTTTTTTTTTTTTTTGTCATTCTCCTAAG
pre-HIS-SARS-1 sgRNA-1	AGAGAGGCCATTATCCTAAGCATGTTAGGC
pre-HIS-SARS-1 sgRNA-2	ACAGCAAGTGTTATGTTTGCGAGCAAGAAC
