## Supplementary tables for "Human Identical Sequences of SARS-CoV-2 Promote Clinical Progression of COVID-19 by Upregulating Hyaluronan via NamiRNA-Enhancer Network": TableS4. Human identical sequences in multiple viruses.xlsx

### Sheet: Avian Influenza Virus
Subtype	Accession	V_Start	V_End	human_chr	human_start	human_end	Strand	Sequences
H10N6	CY005206.1	1909	1932	chr1	59497613	59497636	(+)	CAGAGTAGAATGCAATTCTCCTCA
H5N9	CY022626.1	976	999	chr1	74104512	74104535	(+)	AAAGCCACATGAAAAAGGCATAAA
H2N3	LC121427.1	992	1015	chr1	74104512	74104535	(+)	AAAGCCACATGAAAAAGGCATAAA
H1N1	CY004533.1	751	728	chr1	160162261	160162284	(-)	TTCCTGCTTTACCATAATGACTGA
H9N1	CY005919.1	963	940	chr11	30285914	30285937	(-)	TTTCATAATGTCAGCAAATATGCA
H12N5	AB593476.1	375	352	chr11	111652928	111652951	(-)	GGTCTACAAAACATACTTTGAGAA
H9N1	CY005919.1	1544	1568	chr12	10644134	10644158	(+)	CAAAATTAGAGAGACAGAAAATAGA
H6N8	CY004059.1	2065	2046	chr14_GL000194v1_random	15874	15893	(+)	CAACCTGGAACCTGGAACCT
H6N1	CY005602.1	2065	2046	chr14_GL000194v1_random	15874	15893	(+)	CAACCTGGAACCTGGAACCT
H6N5	CY005696.1	2065	2046	chr14_GL000194v1_random	15874	15893	(+)	CAACCTGGAACCTGGAACCT
H11N3	CY005278.1	2065	2046	chr14_GL000194v1_random	15874	15893	(+)	CAACCTGGAACCTGGAACCT
H3N2	CY005557.1	2065	2046	chr14_GL000194v1_random	15874	15893	(+)	CAACCTGGAACCTGGAACCT
H3N6	CY014553.1	2065	2046	chr14_GL000194v1_random	15874	15893	(+)	CAACCTGGAACCTGGAACCT
H10N6	CY005204.1	2065	2046	chr14_GL000194v1_random	15874	15893	(+)	CAACCTGGAACCTGGAACCT
H4N8	CY028256.1	2047	2028	chr14_GL000194v1_random	15874	15893	(+)	CAACCTGGAACCTGGAACCT
H9N1	CY004336.1	2065	2046	chr14_GL000194v1_random	15874	15893	(+)	CAACCTGGAACCTGGAACCT
H10N7	CY004350.1	2065	2046	chr14_GL000194v1_random	15874	15893	(+)	CAACCTGGAACCTGGAACCT
H12N1	CY005348.1	2065	2046	chr14_GL000194v1_random	15874	15893	(+)	CAACCTGGAACCTGGAACCT
H5N2	CY014854.1	2065	2046	chr14_GL000194v1_random	15874	15893	(+)	CAACCTGGAACCTGGAACCT
H4N9	CY014862.1	2065	2046	chr14_GL000194v1_random	15874	15893	(+)	CAACCTGGAACCTGGAACCT
H6N3	CY014914.1	2065	2046	chr14_GL000194v1_random	15874	15893	(+)	CAACCTGGAACCTGGAACCT
H7N3	EU500859.1	2065	2046	chr14_GL000194v1_random	15874	15893	(+)	CAACCTGGAACCTGGAACCT
H7N7	CY024791.1	2046	2027	chr14_GL000194v1_random	15874	15893	(+)	CAACCTGGAACCTGGAACCT
H1N1	CY004536.1	2065	2046	chr14_GL000194v1_random	15874	15893	(+)	CAACCTGGAACCTGGAACCT
H3N5	CY004654.1	2065	2046	chr14_GL000194v1_random	15874	15893	(+)	CAACCTGGAACCTGGAACCT
H4N2	CY053826.1	2041	2022	chr14_GL000194v1_random	15874	15893	(+)	CAACCTGGAACCTGGAACCT
H2N3	LC121427.1	2064	2045	chr14_GL000194v1_random	15874	15893	(+)	CAACCTGGAACCTGGAACCT
H11N1	CY017770.1	2048	2029	chr14_GL000194v1_random	15874	15893	(+)	CAACCTGGAACCTGGAACCT
H8N2	LC371817.1	2059	2040	chr14_GL000194v1_random	15874	15893	(+)	CAACCTGGAACCTGGAACCT
H2N2	LC371841.1	2060	2041	chr14_GL000194v1_random	15874	15893	(+)	CAACCTGGAACCTGGAACCT
H1N1	CY004531.1	55	36	chr14_KI270726v1_random	28896	28915	(+)	GAAGCAAAACTGTTTGTGCT
H11N3	CY005279.1	1023	1004	chr15_KI270727v1_random	290202	290221	(+)	GAAATCAACCTGAATGGTTT
H10N6	CY005205.1	1023	1004	chr15_KI270727v1_random	290202	290221	(+)	GAAATCAACCTGAATGGTTT
H7N1	CY024904.1	1009	990	chr15_KI270727v1_random	290202	290221	(+)	GAAATCAACCTGAATGGTTT
H1N6	CY004464.1	1023	1004	chr15_KI270727v1_random	290202	290221	(+)	GAAATCAACCTGAATGGTTT
H7N5	CY005014.1	1023	1004	chr15_KI270727v1_random	290202	290221	(+)	GAAATCAACCTGAATGGTTT
H5N2	CY014855.1	1023	1004	chr15_KI270727v1_random	290202	290221	(+)	GAAATCAACCTGAATGGTTT
H1N5	CY014974.1	1023	1004	chr15_KI270727v1_random	290202	290221	(+)	GAAATCAACCTGAATGGTTT
H1N1	CY004537.1	1023	1004	chr15_KI270727v1_random	290202	290221	(+)	GAAATCAACCTGAATGGTTT
H4N1	CY004966.1	1023	1004	chr15_KI270727v1_random	290202	290221	(+)	GAAATCAACCTGAATGGTTT
H6N5	CY005697.1	945	968	chr16	36155251	36155274	(+)	TAAATGGAATGAAAATCAAAACCC
H6N8	CY004060.1	946	968	chr16	36155252	36155274	(+)	AAATGGAATGAAAATCAAAACCC
H1N6	CY004464.1	946	968	chr16	36155252	36155274	(+)	AAATGGAATGAAAATCAAAACCC
H10N7	CY004351.1	946	968	chr16	36155252	36155274	(+)	AAATGGAATGAAAATCAAAACCC
H7N5	CY005014.1	946	968	chr16	36155252	36155274	(+)	AAATGGAATGAAAATCAAAACCC
H4N9	CY014863.1	946	968	chr16	36155252	36155274	(+)	AAATGGAATGAAAATCAAAACCC
H1N5	CY014974.1	946	968	chr16	36155252	36155274	(+)	AAATGGAATGAAAATCAAAACCC
H4N1	CY004966.1	946	968	chr16	36155252	36155274	(+)	AAATGGAATGAAAATCAAAACCC
H11N1	CY017771.1	922	944	chr16	36155252	36155274	(+)	AAATGGAATGAAAATCAAAACCC
H5N6	LC028333.1	1245	1267	chr17	60646781	60646803	(+)	TTGTTTTTATGTGGAGCTAATCA
H7N7	CY024792.1	612	634	chr18	22835548	22835570	(+)	CACAAAGGACAATAGGAAAGAAA
H7N3	EU500859.1	1481	1459	chr18	47794388	47794410	(+)	GATTTCCAGCTGATTCCAATGAT
H5N1	DQ997137.1	1481	1459	chr18	47794388	47794410	(+)	GATTTCCAGCTGATTCCAATGAT
H9N6	CY005644.1	1481	1459	chr18	47794388	47794410	(+)	GATTTCCAGCTGATTCCAATGAT
H5N3	LC042018.1	1474	1452	chr18	47794388	47794410	(+)	GATTTCCAGCTGATTCCAATGAT
H4N2	CY053827.1	1902	1925	chr2	36225890	36225913	(+)	TAAAGAAATTGAATCAGTAAATAA
H6N5	CY005698.1	1582	1605	chr2	218068362	218068385	(+)	AGTGAGACACAGGGAACAGAGAAA
H7N4	CY022696.1	1279	1298	chr2_KI270715v1_random	150978	150997	(+)	AACCTTCCTTTTGAGAGAGC
H7N4	CY022696.1	1279	1298	chr2_KI270716v1_random	22760	22779	(+)	AACCTTCCTTTTGAGAGAGC
H7N4	CY022696.1	705	683	chr21	19250181	19250203	(+)	CATATGAAAGAATGTGCAACATC
H7N3	EU500860.1	1055	1036	chr22_KI270733v1_random	135197	135216	(+)	ACGAAACCCCGACCCAGAAG
H1N2	LC278299.1	1179	1156	chr3	56685290	56685313	(+)	TTCAATGAATCAACAAAAAAGAAA
H4N2	CY053828.1	173	198	chr4	63081842	63081867	(+)	CAGCAGATAAAAGAATAATGGAAATG
H6N2	CY004188.1	1210	1234	chr4	103816140	103816164	(+)	AGTTGATAATAACAACTGGTCTGGT
H5N6	LC028331.1	1065	1042	chr5	39476831	39476854	(-)	AGAAGAAGAAAAAGAGGACTATTT
H2N2	LC371840.1	1542	1567	chr5	122292493	122292518	(+)	CTTCCCAGTTTTGGAGTGTCTGGGAT
H7N4	CY022696.1	1298	1279	chr5_GL000208v1_random	1937	1956	(+)	AACCTTCCTTTTGAGAGAGC
H7N4	CY022696.1	1298	1279	chr5_GL000208v1_random	3297	3316	(+)	AACCTTCCTTTTGAGAGAGC
H6N5	CY005697.1	968	945	chr7	61084647	61084670	(-)	TAAATGGAATGAAAATCAAAACCC
H5N2	CY014849.1	1288	1312	chr7	141831988	141832012	(+)	AAATTTAAATAAGAAAATGGAAGAT
H6N6	LC497145.1	788	811	chr9	9205040	9205063	(+)	AATCTAATGGGAATTTAATAGCTC
H7N3	EU500860.1	1055	1036	chrUn_GL000220v1	118334	118353	(-)	ACGAAACCCCGACCCAGAAG
H7N4	CY022696.1	1279	1298	chrUn_KI270538v1	1187	1206	(+)	AACCTTCCTTTTGAGAGAGC
H7N4	CY022696.1	1279	1298	chrUn_KI270538v1	23510	23529	(+)	AACCTTCCTTTTGAGAGAGC
H7N4	CY022696.1	1299	1279	chrUn_KI270538v1	53270	53290	(+)	AACCTTCCTTTTGAGAGAGCG
H7N4	CY022696.1	1298	1279	chrUn_KI270538v1	58368	58387	(+)	AACCTTCCTTTTGAGAGAGC
H7N4	CY022696.1	1298	1279	chrUn_KI270538v1	59389	59408	(+)	AACCTTCCTTTTGAGAGAGC
H7N4	CY022696.1	1299	1279	chrUn_KI270538v1	59890	59910	(+)	AACCTTCCTTTTGAGAGAGCG
H7N4	CY022696.1	1298	1279	chrUn_KI270538v1	63169	63188	(+)	AACCTTCCTTTTGAGAGAGC
H7N4	CY022696.1	1298	1279	chrUn_KI270538v1	64191	64210	(+)	AACCTTCCTTTTGAGAGAGC
H7N4	CY022696.1	1298	1279	chrUn_KI270538v1	64873	64892	(+)	AACCTTCCTTTTGAGAGAGC
H7N4	CY022696.1	1298	1279	chrUn_KI270538v1	72613	72632	(+)	AACCTTCCTTTTGAGAGAGC
H7N4	CY022696.1	1298	1279	chrUn_KI270538v1	73464	73483	(+)	AACCTTCCTTTTGAGAGAGC
H7N4	CY022696.1	1299	1279	chrUn_KI270538v1	74828	74848	(+)	AACCTTCCTTTTGAGAGAGCG
H7N4	CY022696.1	1298	1279	chrUn_KI270538v1	75680	75699	(+)	AACCTTCCTTTTGAGAGAGC
H7N4	CY022696.1	1298	1279	chrUn_KI270538v1	76021	76040	(+)	AACCTTCCTTTTGAGAGAGC
H7N4	CY022696.1	1299	1279	chrUn_KI270538v1	76703	76723	(+)	AACCTTCCTTTTGAGAGAGCG
H7N4	CY022696.1	1298	1279	chrUn_KI270538v1	77558	77577	(+)	AACCTTCCTTTTGAGAGAGC
H7N4	CY022696.1	1298	1279	chrUn_KI270538v1	78411	78430	(+)	AACCTTCCTTTTGAGAGAGC
H7N4	CY022696.1	1299	1279	chrUn_KI270538v1	79605	79625	(+)	AACCTTCCTTTTGAGAGAGCG
H7N4	CY022696.1	1298	1279	chrUn_KI270538v1	80457	80476	(+)	AACCTTCCTTTTGAGAGAGC
H7N4	CY022696.1	1298	1279	chrUn_KI270538v1	81486	81505	(+)	AACCTTCCTTTTGAGAGAGC
H7N4	CY022696.1	1299	1279	chrUn_KI270538v1	84342	84362	(+)	AACCTTCCTTTTGAGAGAGCG
H7N4	CY022696.1	1299	1279	chrUn_KI270538v1	86871	86891	(+)	AACCTTCCTTTTGAGAGAGCG
H7N4	CY022696.1	1298	1279	chrUn_KI270538v1	88411	88430	(+)	AACCTTCCTTTTGAGAGAGC
H7N4	CY022696.1	1299	1279	chrUn_KI270538v1	89604	89624	(+)	AACCTTCCTTTTGAGAGAGCG

### Sheet: influenza A virus 
Coronavirus name	Accession	V_Start	V_End	human_chr	human_start	human_end	Strand	Sequence	alignment
H1N1	Influenza A virus (A/California/07/2009(H1N1))	479	500	chr7	141512424	141512445	(+)	TTTCACCATTACCTTCTCTTCC	1
H1N1	Influenza A virus (A/California/07/2009(H1N1))	962	982	chr20	8031320	8031340	(+)	CAAAATATGTAAAAAGCACAA	1
H1N1	Influenza A virus (A/California/07/2009(H1N1))	1218	1238	chr13	98164580	98164560	(+)	GTTCACAGCAGTAGGTAAAGA	1
H1N1	Influenza A virus (A/California/07/2009(H1N1))	124	144	chr8	140252611	140252631	(+)	ACAGTAACACACTCTGTTAAC	1
H1N1	Influenza A virus (A/California/07/2009(H1N1))	1688	1709	chr19	56629405	56629384	(-)	GGGGAGACACACAAATTCAGAC	1
H1N1	Influenza A virus (A/California/07/2009(H1N1))	342	363	chr5	60019677	60019698	(+)	AGAAATAAGGAGAGTTTGGCGC	1
H1N1	Influenza A virus (A/California/07/2009(H1N1))	292	313	chr3	50723337	50723358	(+)	AGAAGAGTAGACGGAAAGTGGA	1
H1N1	Influenza A virus (A/California/07/2009(H1N1))	964	984	chr15	86614677	86614657	(-)	CCAGCTCACAAGAGTCAATTG	1
H1N1	Influenza A virus (A/California/07/2009(H1N1))	317	337	chr11	30530556	30530536	(-)	GAGAACTCATCCTTTATGACA	1
H1N1	Influenza A virus (A/California/07/2009(H1N1))	1036	1059	chr13	31717411	31717388	(-)	CAGGACATTGAAAATGAAGAGAAG	1
H1N1	Influenza A virus (A/California/07/2009(H1N1))	728	749	chr2	168075966	168075987	(+)	AGGGCAAGCTTTCCCAAATGTC	1
H7N9	Influenza A virus (A/Shanghai/02/2013(H1N1))	1671	1692	chr6	76955633	76955612	(-)	GGAAATTGTGAAAATTCAATGG	1
H7N9	Influenza A virus (A/Shanghai/02/2013(H7N9))	1118	1139	chr5	78377623	78377602	(-)	TTCTAAGGAAAGCAACCAGAAG	1
H7N9	Influenza A virus (A/Shanghai/02/2013(H7N9))	824	845	chr7	77529028	77529007	(-)	GGAATGAGAAGAAAGCTAAATT	1
H7N9	Influenza A virus (A/Shanghai/02/2013(H7N9))	998	1019	chr4	48009134	48009113	(-)	TTAGAAATGTCTTAAGCATTGC	1
H7N9	Influenza A virus (A/Shanghai/02/2013(H7N9))	1036	1059	chr13	31717411	31717388	(-)	CAGGACATTGAAAATGAAGAGAAG	1
H7N9	Influenza A virus (A/Shanghai/02/2013(H7N9))	1808	1829	chr4	114570598	114570619	(+)	AAGAGAAAGACCTGACCAAAGA	1
H7N9	Influenza A virus (A/Shanghai/02/2013(H7N9))	1470	1490	chr9	118768402	118768382	(-)	TATTAGAAATAACACCTATGA	1
H7N9	Influenza A virus (A/Shanghai/02/2013(H7N9))	1049	1069	chr8	71206699	71206719	(+)	AAAATGGATGGGAAGGCCTAA	1
H7N9	Influenza A virus (A/Shanghai/02/2013(H7N9))	797	817	chr7	130437383	130437403	(+)	CAAGCTTCCTGAGAGGAAAAT	1
H7N9	Influenza A virus (A/Shanghai/02/2013(H7N9))	1249	1269	chr3	130238	130218	(-)	AACCTTCCTTTCGAAAGAGCA	1
H7N9	Influenza A virus (A/Shanghai/02/2013(H7N9))	1249	1269	chr3	160231	160211	(-)	AACCTTCCTTTCGAAAGAGCA	1
H7N9	Influenza A virus (A/Shanghai/02/2013(H7N9))	214	234	chr15	34726093	34726113	(+)	GATGAAAGAAGGAACAGATAC	1
H7N9	Influenza A virus (A/Shanghai/02/2013(H7N9))	766	786	chr5	144527467	144527447	(-)	CTCATTTTTCTGGCAAGGTCT	1
H7N9	Influenza A virus (A/Shanghai/02/2013(H7N9))	1249	1269	chr3	90664292	90664272	(-)	AACCTTCCTTTCGAAAGAGCA	1
H7N9	Influenza A virus (A/Shanghai/02/2013(H7N9))	1249	1269	chr3	90694285	90694265	(-)	AACCTTCCTTTCGAAAGAGCA	1
H7N9	Influenza A virus (A/Shanghai/02/2013(H7N9))	1249	1269	chr3	90707262	90707242	(-)	AACCTTCCTTTCGAAAGAGCA	1
H7N9	Influenza A virus (A/Shanghai/02/2013(H7N9))	220	240	chr17	42413261	42413241	(-)	GATGAAGCATTTAAAATGAGT	1
H7N9	Influenza A virus (A/Shanghai/02/2013(H7N9))	156	176	chr10	84271207	84271227	(+)	CACAAGCCAAACAATAATAAA	1

### Sheet: Swine flu virus
Subtype	Accession	V_Start	V_End	human_chr	human_start	human_end	Strand	Sequences
H9N2	EU516318.1	1471	1492	chr1	97679350	97679371	(+)	TATATAAATAGAACAGGAACAT
H1N1	CY022039.1	670	649	chr1	192691681	192691702	(-)	ACAATAAAAAGTTGGAGAAACA
H1N1	CY022038.1	572	593	chr11	16202438	16202459	(+)	AAAGCCATGGAACAAATGGCTG
H9N2	EU516317.1	390	366	chr11	111652927	111652951	(-)	GGTCTACAAAACATACTTTGAGAAA
H1N2	AB914502.1	219	198	chr12	104066433	104066454	(-)	AATAGTTTACTTGAATAATACA
H1N1	CY022039.1	772	793	chr12	121980823	121980844	(+)	TTCAAGATGGAGAAAGGGAAGA
H1N2	AB914498.1	1328	1307	chr13	22398668	22398689	(-)	AAAAGAAATACACCAAAACAGT
H5N1	DQ997257.1	329	350	chr13	27413189	27413210	(+)	AACCTAAATTTCTCCCAGATTT
H9N2	EU516316.1	1269	1291	chr13	32453721	32453743	(+)	ACAACCTACTTTCTCAGTACAGA
H9N2	EU516318.1	1724	1745	chr14	30006552	30006573	(+)	AAATTCAAACAAGGAGATCATT
H1N2	AB914502.1	1234	1213	chr14	94513820	94513841	(-)	TGGTCAGGTTATTCTGGCATTT
H1N2	AB914499.1	2065	2046	chr14_GL000194v1_random	15874	15893	(+)	CAACCTGGAACCTGGAACCT
H9N2	EU516317.1	1493	1514	chr15	71093843	71093864	(+)	CCAGCACTGAGAGGGTGACTGT
H9N2	EU516318.1	1023	1004	chr15_KI270727v1_random	290202	290221	(+)	GAAATCAACCTGAATGGTTT
H2N3	EU258943.1	1648	1627	chr16	73847714	73847735	(-)	TTATCAAATACTTGCTATATAC
H1N2	AB914498.1	46	67	chr18	43730937	43730958	(+)	CTTTTCTTAAAAATTCCAGCGC
H1N1	CY022040.1	909	929	chr19	31870092	31870112	(+)	AGAGAAGGATATTCTCTGGTC
H2N3	EU258945.1	505	485	chr19	39720053	39720073	(-)	CCCAATAGGAACAGCTCCAGT
H1N2	AB914498.1	1733	1712	chr19	56629384	56629405	(-)	GGGGAGACACACAAATTCAGAC
H2N3	EU258950.1	786	808	chr2	21164865	21164887	(+)	TGATTATTGCTGCTAGAAACATA
H9N2	EU516317.1	803	824	chr2	21164865	21164886	(+)	TGATTATTGCTGCTAGAAACAT
H5N1	DQ997257.1	441	419	chr2	41795108	41795130	(-)	TGGAGAAAGCCAACAAGATAAAA
H5N1	DQ997257.1	1093	1115	chr2	157750674	157750696	(+)	ACAAAGAACATGAAAAAAACAAG
H1N1	CY022042.1	735	757	chr2	168075966	168075988	(+)	AGGGCAAGCTTTCCCAAATGTCT
H1N2	AB914499.1	752	773	chr2	168075966	168075987	(+)	AGGGCAAGCTTTCCCAAATGTC
H9N2	EU516318.1	1319	1340	chr2	190446739	190446760	(+)	CCAAAACTACATACTGGTGGGA
H1N1	CY022039.1	882	861	chr2	201096024	201096045	(-)	AGGCAAAGTGGTGTGTGTGTGC
H2N3	EU258945.1	505	485	chr20	5463794	5463814	(-)	CCCAATAGGAACAGCTCCAGT
H1N2	AB914499.1	1849	1829	chr20	5934000	5934020	(-)	TCAAAGAGAAAGACATGACCA
H1N2	AB914498.1	1893	1913	chr20	11632005	11632025	(+)	ACTTTGTAATCCCATGAATCC
H9N2	EU516313.1	127	147	chr20	24629062	24629082	(+)	TTTCAGGCAGAATGAATGCAG
H9N2	EU516317.1	1605	1585	chr20	37302249	37302269	(-)	GAAACACAGGGAACAGAGAAA
H2N3	EU258948.1	1526	1546	chr20	53158036	53158056	(+)	AAGGAAGATCTCATTTGAGGA
H9N2	EU516317.1	1179	1200	chr20	53577607	53577628	(+)	GATAGTAAGTGGAAGAGATGAA
H1N1	CY022040.1	706	685	chr21	19250182	19250203	(-)	CATATGAAAGAATGTGCAACAT
H9N2	EU516312.1	79	58	chr21	31165235	31165256	(-)	ATAATACTAGTAGTAACAGTAA
H1N2	AB914497.1	2070	2050	chr22	23140721	23140741	(-)	TTGACTGAAGATCCAGATGAA
H1N1	CY022043.1	863	883	chr22	28382967	28382987	(+)	AAAAATGATGACCAATTCTCA
H5N1	DQ997257.1	1610	1590	chr22	45320979	45320999	(-)	TATGGAATTCTCTCTTACTGA
H2N3	EU258949.1	624	645	chr4	170225309	170225330	(+)	AAAAAACAAAGATTGAGTAAGA
H1N1	CY022040.1	374	395	chr5	60019677	60019698	(+)	AGAAATAAGGAGAGTTTGGCGC
H2N3	EU258946.1	372	393	chr5	60019677	60019698	(+)	AGAAATAAGGAGAGTTTGGCGC
H1N2	AB914501.1	387	408	chr5	60019677	60019698	(+)	AGAAATAAGGAGAGTTTGGCGC
H3N2	EU655695.1	1175	1154	chr5	129199621	129199642	(-)	AAGCAACCAGGAGATTGGTTCA
H3N2	EU655691.1	528	507	chr5	160500141	160500162	(-)	CCAGAGGACAAGAGCTCTTGTT
H9N2	EU516312.1	575	596	chr5	173371860	173371881	(+)	GAAAGAACATTCTTTTCATGTG
H1N1	CY022041.1	647	626	chr6	12545583	12545604	(-)	CTGTAATGAGAATGGGAGACCT
H1N2	AB914497.1	1719	1698	chr6	76955612	76955633	(-)	GGAAATTGTGAAAATTCAATGG
H3N2	EU655692.1	1673	1651	chr7	25003781	25003803	(-)	TTTTGCTTTGTGTTGTTTTGCTG
H3N2	EU655692.1	1297	1318	chr7	88728561	88728582	(+)	AGGACTTCGAGAAATATGTTGA
H2N3	EU258945.1	234	212	chr7	113177928	113177950	(-)	AAACAACATAACAACAACAATAA
H3N2	EU655692.1	1468	1447	chr7	116170093	116170114	(-)	AAAATGCTGAGGATATGGGCAA
H1N2	AB914504.1	505	526	chr7	141512424	141512445	(+)	TTTCACCATTACCTTCTCTTCC
H9N2	EU516316.1	1522	1501	chr8	34323758	34323779	(-)	TCTTATTTCTTCAGAGACAATG
H2N3	EU258943.1	901	923	chr8	89016687	89016709	(+)	AGAGAAAATACTTGAAAATTGTG
H5N1	DQ997252.1	1459	1438	chr8	104768571	104768592	(-)	ACAGAAATGTCACTGAGAGGAG
H5N1	DQ997255.1	615	594	chrX	27445556	27445577	(-)	AAAGGGGGTAGGGACAATGGTG
H3N2	EU655694.1	1692	1713	chrX	51270873	51270894	(+)	GACTACAGATATACATATAGAT
H2N3	EU258949.1	562	583	chrX	56983332	56983353	(+)	GAAAAAGGAGAGTGAGAGACAA
H3N2	EU655690.1	948	927	chrX	94999076	94999097	(+)	TAGATATAAATGTGAAAGATTA
H2N3	EU258946.1	720	741	chrX	109943673	109943694	(+)	TCAGACAGCTGCCCAGAGGGCA
H2N3	EU258949.1	642	621	chrY	17500073	17500094	(-)	AAGAAAAAACAAAGATTGAGTA
H2N3	EU258949.1	621	642	chrY	18405910	18405931	(+)	AAGAAAAAACAAAGATTGAGTA

### Sheet: Rabies virus
Virus name	Accession	V_Start	V_End	human_chr	human_start	human_end	Strand	Sequence
Rabies virus	NC_001542.1	8364	8384	chr1	34683034	34683054	(+)	ATCAGAAAGGCTTTATATGAC
Rabies virus	NC_001542.1	6398	6418	chr1	235894258	235894278	(+)	TGTATTTATAAAAGACAAGGT
Rabies virus	NC_001542.1	11923	11904	chr10	81271317	81271336	(-)	CTCATTTTTGTTGTTTATTT
Rabies virus	NC_001542.1	2805	2824	chr10	132849425	132849444	(+)	GCTCCAGTCCCTGAGGGCAT
Rabies virus	NC_001542.1	10237	10218	chr11	47665284	47665303	(-)	AGGACAAGATGGGTGGATCA
Rabies virus	NC_001542.1	10237	10218	chr11	68112497	68112516	(-)	AGGACAAGATGGGTGGATCA
Rabies virus	NC_001542.1	10577	10596	chr12	775877	775896	(+)	TGCCAAGCTTGTGTTCAACA
Rabies virus	NC_001542.1	428	448	chr12	9376499	9376519	(+)	TGGGCTCTGACAGGAGGCATG
Rabies virus	NC_001542.1	3241	3260	chr12	24358781	24358800	(+)	AAGTTAATTACCTTTACATT
Rabies virus	NC_001542.1	11460	11441	chr12	45480183	45480202	(-)	TACTATGATGTATCTATCTA
Rabies virus	NC_001542.1	9167	9186	chr12	129911374	129911393	(+)	AGGAGGGTATTCTTCTGTAT
Rabies virus	NC_001542.1	5494	5475	chr13	76884928	76884947	(-)	GAACCCAGAGGAACCCCCAC
Rabies virus	NC_001542.1	10659	10639	chr14	70567434	70567454	(-)	CACTGCCTCCTTCAGCAATCA
Rabies virus	NC_001542.1	1966	1985	chr14	91760518	91760537	(+)	AGAGCTCAAGAAGGAGACAA
Rabies virus	NC_001542.1	7651	7670	chr15	36446643	36446662	(+)	AAGAGGGGCTCCTCTATGAA
Rabies virus	NC_001542.1	11457	11476	chr15	93577100	93577119	(+)	TCTACTGCTTTAGGTGACGT
Rabies virus	NC_001542.1	10243	10224	chr17	9710740	9710759	(-)	AGATGGGTGGATCAAGAGGT
Rabies virus	NC_001542.1	1638	1619	chr17	60029843	60029862	(-)	CAGGCTCATCTCCAAGGGGA
Rabies virus	NC_001542.1	1619	1638	chr17	60116684	60116703	(+)	CAGGCTCATCTCCAAGGGGA
Rabies virus	NC_001542.1	4615	4596	chr17	80698587	80698606	(-)	AACGGTGACGAGGCTGAGGA
Rabies virus	NC_001542.1	7328	7309	chr18	40569165	40569184	(-)	CAGAGGATGTATTTTCTGTC
Rabies virus	NC_001542.1	10633	10652	chr18	54123788	54123807	(+)	CACATCCACTGCCTCCTTCA
Rabies virus	NC_001542.1	11661	11681	chr19	42947247	42947267	(+)	ATAGTGAAGACTACCAGACTC
Rabies virus	NC_001542.1	11661	11681	chr19	43038112	43038132	(+)	ATAGTGAAGACTACCAGACTC
Rabies virus	NC_001542.1	3950	3929	chr2	122822429	122822450	(-)	AGGGATGTCTTGTGACATTTTT
Rabies virus	NC_001542.1	11528	11549	chr2	182699255	182699276	(+)	CTTCAGAAAGCAAGTCATTCTA
Rabies virus	NC_001542.1	3522	3542	chr20	8005394	8005414	(+)	TACATCTCAGCCATAAAAATG
Rabies virus	NC_001542.1	4698	4719	chr20	38177486	38177507	(+)	TTACTGAGTGCAGGGGCCCTGA
Rabies virus	NC_001542.1	1924	1905	chr21	44301827	44301846	(-)	TCAACTTTCCCAACCCTCCA
Rabies virus	NC_001542.1	10218	10237	chr22	28070543	28070562	(+)	AGGACAAGATGGGTGGATCA
Rabies virus	NC_001542.1	4816	4796	chr22	41418187	41418207	(-)	CAGAGGGACAGGGAGGGAGGT
Rabies virus	NC_001542.1	4387	4367	chr3	8460686	8460706	(-)	AGTCAGAACTTGGAATGAGAT
Rabies virus	NC_001542.1	7312	7292	chr3	86938098	86938118	(-)	TCAAAGATTAGAGTCAACAGA
Rabies virus	NC_001542.1	2822	2842	chr4	178878126	178878146	(+)	CATGAACTGGGTATACAAGTT
Rabies virus	NC_001542.1	4763	4743	chr5	128374123	128374143	(-)	CTGATGACATGCTGGAGAAGA
Rabies virus	NC_001542.1	1005	985	chr6	17268106	17268126	(-)	TGGTCACGTGTTCAATCTCAT
Rabies virus	NC_001542.1	786	766	chr6	147997222	147997242	(-)	TTATGAAGACTGTTCAGGACT
Rabies virus	NC_001542.1	414	392	chr8	592517	592539	(-)	CTGGTGGAGATAAAACGTACTGA
Rabies virus	NC_001542.1	11911	11892	chr8	84932873	84932892	(-)	TTGATTGTTTTTCTCATTTT
Rabies virus	NC_001542.1	9457	9477	chr8	100394254	100394274	(+)	TGGTTTCTGGGGCTGTGCCTC
Rabies virus	NC_001542.1	2805	2824	chr8	130561435	130561454	(+)	GCTCCAGTCCCTGAGGGCAT
Rabies virus	NC_001542.1	10237	10218	chr9	86398164	86398183	(-)	AGGACAAGATGGGTGGATCA
Rabies virus	NC_001542.1	909	890	chr9	92600260	92600279	(-)	GAGCCAGGGCAGGAGACAGC
Rabies virus	NC_001542.1	4945	4964	chr9	110028936	110028955	(+)	GGGTTCTTTTTGAAAAAAAA

### Sheet: Coxsackievirus
Coronavirus_name	Accession	V_Start	V_End	human_chr	human_start	human_end	Strand	sequence
Coxsackievirus B3	NC_038307.1	1615	1641	chr7	134172687	134172709	(+)	ATTAGATTTCAACACAGGTACTACATC

### Sheet: HIV
Name	Accession	V_Start	V_End	human_chr	human_start	human_end	Strand	Sequence
HIV-1	NC_001802.1	3365	3388	chr11	102889422	102889445	(-)	AAATTATGGTACCAGTTAGAGAAA
HIV-1	NC_001802.1	3116	3138	chr18	253422	253444	(+)	ATTTATCAAGAGCCATTTAAAAA
HIV-1	NC_001802.1	409	431	chr17	63429048	63429070	(-)	GAAAGAAAAAATATAAATTAAAA
HIV-1	NC_001802.1	3727	3749	chr10	85378967	85378989	(+)	AAATGAACAAGTAGATAAATTAG
HIV-1	NC_001802.1	2219	2241	chr6	55946917	55946939	(+)	GAAAAGGAAGGGAAAATTTCAAA
HIV-1	NC_001802.1	8608	8630	chr2	215213307	215213329	(+)	ACTTTTTAAAAGAAAAGGGGGGA
HIV-2	NC_001722.1	1961	1985	chr19	21417548	21417572	(-)	ATAAAACAGGGACCAAAAGAACCGT
HIV-2	NC_001722.1	1962	1985	chr19	38940347	38940370	(-)	TAAAACAGGGACCAAAAGAACCGT
HIV-2	NC_001722.1	1961	1983	chrCHR_HG26_PATCH	38940383	38940406	(-)	ATAAAACAGGGACCAAAAGAACC
HIV-2	NC_001722.1	1962	1985	chr5	243608	243631	(+)	TAAAACAGGGACCAAAAGAACCGT
HIV-2	NC_001722.1	1962	1985	chr5	1583914	1583937	(-)	TAAAACAGGGACCAAAAGAACCGT
HIV-2	NC_001722.1	1961	1983	chr19	21671920	21671942	(-)	ATAAAACAGGGACCAAAAGAACC
HIV-2	NC_001722.1	1961	1983	chrCHR_HSCHR19_2_CTG2	21681430	21681452	(-)	ATAAAACAGGGACCAAAAGAACC
HIV-2	NC_001722.1	1961	1983	chrY	22032594	22032616	(+)	ATAAAACAGGGACCAAAAGAACC
HIV-2	NC_001722.1	1961	1983	chrY	22553779	22553801	(-)	ATAAAACAGGGACCAAAAGAACC
HIV-2	NC_001722.1	1961	1983	chrY	23641883	23641905	(+)	ATAAAACAGGGACCAAAAGAACC
HIV-2	NC_001722.1	1961	1983	chrY	26028173	26028195	(-)	ATAAAACAGGGACCAAAAGAACC
HIV-2	NC_001722.1	1961	1983	chr20	5304702	5304724	(+)	ATAAAACAGGGACCAAAAGAACC
HIV-2	NC_001722.1	1961	1983	chr20	39722528	39722550	(+)	ATAAAACAGGGACCAAAAGAACC
HIV-2	NC_001722.1	5087	5109	chr12	48187201	48187223	(-)	AGAATCAGATAAGTAGAATTAGA
HIV-2	NC_001722.1	1961	1983	chr10	63848894	63848916	(+)	ATAAAACAGGGACCAAAAGAACC
HIV-2	NC_001722.1	9673	9695	chr6	29666226	29666248	(-)	AGGCAGAGGAAGATGAGGCCAAC
HIV-2	NC_001722.1	169	191	chr6	29666226	29666248	(-)	AGGCAGAGGAAGATGAGGCCAAC
HIV-2	NC_001722.1	1961	1983	chr2	19924208	19924230	(+)	ATAAAACAGGGACCAAAAGAACC

### Sheet: Ebolavirus
Coronavirus_name	Accession	V_Start	V_End	human_chr	human_start	human_end	Strand	Sequence
Reston ebolavirus	NC_004161.1	16823	16847	chr3	11810727	11810751	(+)	ACTCATTCTACCATTTTTTAAATTG
Reston ebolavirus	NC_004161.1	14327	14350	chr14	46056865	46056888	(-)	AGATCCTGTGACTTCTGGACTTTT
Reston ebolavirus	NC_004161.1	8123	8146	chr5	155209516	155209539	(-)	AAATATTATTTTTAAAATTTACTT

### Sheet: Zika virus
Name	Accession	V_Start	V_End	human_chr	human_start	human_end	Strand	Sequence
Zika virus	NC_012532.1	9037	9059	chr13	53307798	53307820	(-)	GAAAAAGAGAAAAGAAACAAGGG
Zika virus	NC_012532.1	5115	5137	chr7	98213499	98213521	(-)	GGGAGGAGGGAGGAAGAGACTCC
Zika virus	NC_012532.1	9555	9577	chr4	61800004	61800026	(-)	GTTCTAGAGATGCAAGACTTGTG
Zika virus	NC_012532.1	9038	9060	chr4	121789119	121789141	(+)	AAAAAGAGAAAAGAAACAAGGGG
