## Supplementary tables for "Human Identical Sequences of SARS-CoV-2 Promote Clinical Progression of COVID-19 by Upregulating Hyaluronan via NamiRNA-Enhancer Network": TableS5. Overlapped genes regulated by HIS-SARS2 in lung.xlsx

### Sheet: Differential genes
Gene list
ABCA1
ABCC3
ABHD2
ABLIM1
ACAA1
ACADVL
ACER3
ACLY
ACSS1
ADCY7
ADGRE5
ADGRG1
AGAP1
AGR2
AK4
AKAP1
AKT1
ALMS1
ALOX5
ANKRD13D
ANKRD52
AP1M1
APH1A
APOBEC3A
APOL1
APOL2
AQP3
AQP5
ARAP1
ARFGEF3
ARHGAP30
ARHGDIA
ARHGEF12
ARID5A
ARID5B
ASS1
atg16l2
ATOX1
ATP1A1
ATP6AP1
AUTS2
B3GNT7
BAIAP2L1
BANF1
BAX
BIRC3
BSDC1
BST2
C12orf75
c15orf39
c1orf116
c1orf21
C1QA
C1QC
c20orf85
C2CD2L
C4ORF19
C6orf132
C9ORF24
CCDC80
CCL2
CCL8
CCND1
CD2BP2
CD300E
CD37
CD81
CDK2AP1
CEACAM5
CEBPD
CGNL1
CHID1
CIC
CKS2
CLUH
CMTM6
CNN3
COLGALT1
CORO1B
Cox6a1
CP
CPT1A
CPVL
CTSD
CXCL1
CXCL16
CXCL17
CXCL6
cyb5r3
CYBA
DDAH1
DDB1
DDOST
DDRGK1
DEPTOR
DHRS9
DNALI1
dok2
DPP7
DSG2
DUSP16
DYNLRB2
ECM1
EDEM2
EFHD1
EFTUD2
EGFR
EGR1
EHF
EIF3B
ELF3
EMC1
EMILIN2
EMP2
ENAH
ENPP4
ERBB3
ERC1
EVA1C
EXT1
FAM114A1
FAM216B
FAM229B
FBP1
FBXO36
FBXO6
FCGRT
FKBP8
FLNA
FMN1
FMO2
FMO3
FNBP1L
FNIP2
FOPNL
FOXQ1
FREM2
gaa
GADD45A
GALNS
GANAB
GART
GATAD2B
GCNT3
GGA1
gigyf1
GLYR1
GNB2
GORASP1
GPAT4
GPD1
GPR107
GPX2
GRINA
GRK2
GRN
GSK3A
GSN
GSTA1
GULP1
H3F3A
H6PD
HBEGF
HCAR2
HES1
HIST1H1C
HIST1H1E
Hist1h2ac
HIST1H2BC
HIST1H2BD
Hist1h4h
HK1
HLA-B
HLA-E
HLF
HOOK1
HOPX
HS1BP3
HSPB8
HTRA1
IFFO1
IFI27
ifitm1
IFITM3
IGSF6
IL4R
INF2
INPPL1
ISG20
ITGA2
ITGA5
ITGAL
ITGAM
ITGAX
ITGB1
ITGB2
ITGB5
ITPK1
ITPKB
KCNK6
KHNYN
KIAA1143
KIAA1217
KIAA1671
KLF5
KLHDC9
krt17
KRT18
KRT19
KRT5
KRT7
KRT8
KSR1
LAIR1
LCN2
LDB1
LEMD2
LEPROT
LGALS3BP
LMAN2
LMNA
LMO7
LRIG3
LRP1
LRP10
LRRC25
LSM12
LTBR
LZTS3
MAL
MAL2
MALAT1
MAN2B1
MAP3K11
MAP6
MAP7
MAPK8IP3
MBD1
mbd6
MBNL2
MDM2
MECOM
MEIS1
METTL7B
MGAT1
MICAL1
MIF4GD
MPZL2
MT1E
MT2A
MTRNR2L8
MUC13
MUC21
MVP
MXRA7
MYADM
MYH9
MYO10
MYO1B
MYO1D
MYO1G
MYO5C
NACC1
NADSYN1
NAGLU
NCLN
NDST1
NEBL
NEDD4L
NFAT5
NFE2L1
NFIA
NFIB
NINJ1
NPTN
NRP2
NT5DC2
NT5E
NUCB1
NUMA1
NUP210
OGDH
OLFML2B
ORAI2
OSMR
PARD6B
PARP10
PARVA
PARVG
PBX1
PCNX3
pcp4l1
PDCD11
PDIA4
PDIA6
PEAK1
PES1
PGD

### Sheet: GO
Category	Term	PValue	Genes
GO:0007155	cell adhesion	4.55127e-05	LGALS3BP, NRP2, ITGAM, ITGB5, ITGA2, ITGB2, INPPL1, EMP2, PARVA, ITGAL, ADGRG1, PARVG, ADGRE5, NINJ1, ITGAX, EMILIN2, CCL2, DSG2, HES1, ITGA5, FREM2
GO:0060337	type I interferon signaling pathway	6.65006e-05	ISG20, IFITM3, BST2, EGR1, IFITM1, IFI27, HLA-B, HLA-E
GO:0071260	cellular response to mechanical stimulus	0.000129577	GADD45A, ITGA2, ARHGDIA, AKT1, CYBA, LTBR, ATP1A1, EGFR
GO:0007229	integrin-mediated signaling pathway	0.000176142	ITGB1, ITGAM, ITGB5, ITGA2, ITGB2, ITGAX, MYH9, ITGA5, ITGAL
GO:0034113	heterotypic cell-cell adhesion	0.000359617	ITGB1, ITGB2, ITGAX, PARVA, ITGA5
GO:0045071	negative regulation of viral genome replication	0.000401677	ISG20, IFITM3, PARP10, BST2, IFITM1, APOBEC3A
GO:0060135	maternal process involved in female pregnancy	0.000599103	IFI27, CCL2, DSG2, ADCY7, APOL2
GO:0007159	leukocyte cell-cell adhesion	0.000599103	ITGB1, NT5E, ITGB2, ITGA5, ITGAL
GO:0070141	response to UV-A	0.000742153	CCND1, AKT1, EGFR
GO:0030855	epithelial cell differentiation	0.000838409	ACADVL, EHF, CPT1A, DHRS9, ELF3, GSTA1, CNN3
GO:0030198	extracellular matrix organization	0.00116455	ITGB1, ITGAM, CCDC80, OLFML2B, ITGB5, ELF3, ITGA2, ITGB2, ITGAX, ITGA5, ITGAL
GO:0030307	positive regulation of cell growth	0.00216302	KRT17, H3F3A, AKT1, CYBA, EGFR, HBEGF, CXCL16
GO:0031589	cell-substrate adhesion	0.0022673	ITGB1, ITGA2, ITGA5, MYO1G
GO:0007160	cell-matrix adhesion	0.00306301	ITGB1, PARVG, ITGB5, ITGA2, ITGB2, EMP2, ITGAL
GO:0050900	leukocyte migration	0.00330202	ITGB1, DOK2, ITGAM, ITGB2, ITGAX, MYH9, ITGA5, ITGAL
GO:0045429	positive regulation of nitric oxide biosynthetic process	0.00467742	DDAH1, ITGB2, AKT1, EGFR, ASS1
GO:0008283	cell proliferation	0.00572044	EHF, LRP1, CD81, ITGA2, H3F3A, CXCL1, EMP2, EGFR, BST2, ISG20, PES1, CKS2, AKT1, MAP3K11
GO:0034341	response to interferon-gamma	0.00621943	IFITM3, BST2, IFITM1, CXCL16
GO:0006954	inflammatory response	0.0075414	CXCL6, ECM1, ITGB2, CXCL1, CYBA, ITGAL, NDST1, CCL8, ELF3, ADGRE5, CCL2, AKT1, LTBR, NFE2L1
GO:0050776	regulation of immune response	0.00755016	ITGB1, IFITM1, CD81, ITGB2, HLA-B, CD300E, ITGAL, LAIR1, HLA-E
GO:0009615	response to virus	0.00811981	ISG20, IFITM3, BST2, IFITM1, CCL8, LCN2, BANF1
GO:0016032	viral process	0.00835251	DDB1, KRT19, KRT18, NUP210, KRT8, MDM2, HLA-B, FKBP8, BAX, KRT7, LTBR, AP1M1
GO:0035456	response to interferon-beta	0.00836257	IFITM3, BST2, IFITM1
GO:0071404	cellular response to low-density lipoprotein particle stimulus	0.00836257	ITGB1, CD81, ITGB2
GO:0046718	viral entry into host cell	0.00879939	ITGB1, GRK2, ITGB5, CD81, ITGA2, ITGA5
GO:2000145	regulation of cell motility	0.00960972	ERBB3, CD81, EGFR, HBEGF
GO:0035455	response to interferon-alpha	0.0103446	IFITM3, BST2, IFITM1
GO:0016311	dephosphorylation	0.0118146	NT5E, NT5DC2, ITPK1, ATP1A1, DUSP16, FBP1
GO:0007166	cell surface receptor signaling pathway	0.0122697	ITPKB, DOK2, IFITM1, ADGRG1, IGSF6, ADGRE5, CD81, CCL2, CD37, EGFR, BIRC3
GO:0006935	chemotaxis	0.0131164	CXCL6, CCL8, CMTM6, CXCL17, CCL2, CXCL1, CXCL16
GO:0071407	cellular response to organic cyclic compound	0.014177	KLF5, ARHGDIA, CCL2, AKT1, CYBA
GO:0048661	positive regulation of smooth muscle cell proliferation	0.0150055	ITGA2, AKT1, CYBA, EGFR, HBEGF
GO:0097192	extrinsic apoptotic signaling pathway in absence of ligand	0.0163766	GSK3A, ERBB3, LCN2, BAX
GO:0097284	hepatocyte apoptotic process	0.0173791	KRT18, GSN, KRT8
GO:0006911	phagocytosis, engulfment	0.0177065	ABCA1, GSN, MYH9, GULP1
GO:0007040	lysosome organization	0.0190949	ABCA1, NAGLU, HOOK1, GAA
GO:0060326	cell chemotaxis	0.0196029	CXCL6, CCL8, CCL2, CXCL1, HBEGF
GO:0019079	viral genome replication	0.0200661	GRK2, NFIA, CCL2
GO:0007588	excretion	0.0205419	NFAT5, NEDD4L, AQP5, AQP3
GO:0006006	glucose metabolic process	0.0216595	CPT1A, H6PD, GAA, INPPL1, AKT1
GO:0038128	ERBB2 signaling pathway	0.0220476	ERBB3, AKT1, EGFR, HBEGF
GO:0042157	lipoprotein metabolic process	0.0220476	ABCA1, LRP1, APOL1, APOL2
GO:0033627	cell adhesion mediated by integrin	0.0229143	ITGB1, ITGA2, ITGA5
GO:0001938	positive regulation of endothelial cell proliferation	0.0238434	ECM1, NRP2, CCL2, AKT1, CYBA
GO:0035690	cellular response to drug	0.0238434	EFTUD2, MT2A, CCL2, FBP1, EGFR
GO:0008360	regulation of cell shape	0.0241374	MYO10, ARHGDIA, ITGB2, MYH9, CCL2, PARVA, ARAP1
GO:0001525	angiogenesis	0.0261943	MEIS1, ECM1, ADGRG1, NRP2, KLF5, CXCL17, MYH9, CCL2, ITGA5
GO:2000811	negative regulation of anoikis	0.0290713	ITGB1, CEACAM5, ITGA5
GO:0030334	regulation of cell migration	0.0298697	PARD6B, LDB1, LMNA, FLNA, AKT1
GO:0031623	receptor internalization	0.0304553	ITGB1, GRK2, CD81, ITGB2
GO:0071356	cellular response to tumor necrosis factor	0.0306978	CCL8, GPD1, LCN2, CCL2, CYBA, ASS1
GO:0070252	actin-mediated cell contraction	0.0314317	EMP2, PARVA
GO:1903923	positive regulation of protein processing in phagocytic vesicle	0.0314317	GSN, MYH9
GO:0032957	inositol trisphosphate metabolic process	0.0314317	ITPKB, ITPK1
GO:0010039	response to iron ion	0.0323691	C1QA, CCND1, MDM2
GO:0006970	response to osmotic stress	0.0323691	NFAT5, MAP7, EGFR
GO:0046597	negative regulation of viral entry into host cell	0.0323691	IFITM3, IFITM1, GSN
GO:0002026	regulation of the force of heart contraction	0.0358059	GRK2, GAA, ATP1A1
GO:0031532	actin cytoskeleton reorganization	0.0382276	PARVG, MYH9, FLNA, PARVA
GO:0043113	receptor clustering	0.0393765	ITGB2, FLNA, ITGAL
GO:0006334	nucleosome assembly	0.040939	H3F3A, HIST1H1E, HIST1H4H, HIST1H2BD, HIST1H2BC, HIST1H1C
GO:0035914	skeletal muscle cell differentiation	0.0424565	EGR1, KLF5, HLF, LEMD2
GO:0010046	response to mycotoxin	0.0467765	LCN2, ASS1
GO:0000052	citrulline metabolic process	0.0467765	DDAH1, ASS1
GO:0007165	signal transduction	0.0476002	LGALS3BP, CXCL6, NFAT5, GRN, ECM1, CXCL1, ITGAL, EGFR, CCL8, GRK2, ERBB3, MICAL1, CCL2, AKT1, IL4R, MYO10, ITPK1, ARAP1, GULP1, EXT1, ITPKB, DOK2, ARHGAP30, KRT17, GNB2, LTBR, HBEGF
GO:0034097	response to cytokine	0.0492192	IFI27, OSMR, DDOST, CXCL16

### Sheet: KEGG
Category	Term	PValue	Genes
hsa05205	Proteoglycans in cancer	0.00230834	ITGB1, ARHGEF12, ERBB3, CCND1, ITGB5, ITGA2, MDM2, FLNA, AKT1, ITGA5, EGFR, HBEGF
hsa04145	Phagosome	0.00322918	ITGB1, ITGAM, ATP6AP1, ITGB5, ITGA2, ITGB2, HLA-B, CYBA, ITGA5, HLA-E
hsa04810	Regulation of actin cytoskeleton	0.00337164	ITGB1, ENAH, ITGAM, ARHGEF12, GSN, ITGB5, ITGA2, ITGB2, ITGAX, ITGA5, ITGAL, EGFR
hsa05133	Pertussis	0.00392227	ITGB1, CXCL6, C1QA, ITGAM, ITGB2, ITGA5, C1QC
hsa05203	Viral carcinogenesis	0.00836948	DDB1, GSN, CCND1, MDM2, HLA-B, BAX, HIST1H4H, LTBR, HIST1H2BD, HIST1H2BC, HLA-E
hsa04510	Focal adhesion	0.00864818	ITGB1, PARVG, CCND1, ITGB5, ITGA2, FLNA, AKT1, PARVA, ITGA5, EGFR, BIRC3
hsa04142	Lysosome	0.011038	GALNS, GGA1, ATP6AP1, NAGLU, GAA, MAN2B1, CTSD, AP1M1
hsa05412	Arrhythmogenic right ventricular cardiomyopathy (ARVC)	0.0111069	ITGB1, ITGB5, ITGA2, LMNA, DSG2, ITGA5
hsa04062	Chemokine signaling pathway	0.0127735	CXCL6, GSK3A, CCL8, GRK2, GNB2, CCL2, AKT1, CXCL1, ADCY7, CXCL16
hsa05144	Malaria	0.0167522	LRP1, CD81, ITGB2, CCL2, ITGAL
hsa05150	Staphylococcus aureus infection	0.0231541	C1QA, ITGAM, ITGB2, ITGAL, C1QC
hsa05152	Tuberculosis	0.0265813	ITGAM, ARHGEF12, ATP6AP1, KSR1, ITGB2, ITGAX, BAX, AKT1, CTSD
hsa05414	Dilated cardiomyopathy	0.0270966	ITGB1, ITGB5, ITGA2, LMNA, ITGA5, ADCY7
hsa01130	Biosynthesis of antibiotics	0.0274393	ACLY, OGDH, AK4, ACSS1, PGD, ACAA1, GART, FBP1, ASS1, HK1
hsa05416	Viral myocarditis	0.0276201	CCND1, ITGB2, HLA-B, ITGAL, HLA-E
hsa05222	Small cell lung cancer	0.0283382	ITGB1, CCND1, ITGA2, CKS2, AKT1, BIRC3
hsa05020	Prion diseases	0.0306072	EGR1, C1QA, BAX, C1QC
hsa05219	Bladder cancer	0.0492762	CCND1, MDM2, EGFR, HBEGF
